# Shikimate pathway-Dependent Catabolism: enabling near-to-maximum production yield of aromatics

**DOI:** 10.1101/2024.07.06.602327

**Authors:** Lyon Bruinsma, Christos Batianis, Sara Moreno Paz, Kesi Kurnia, Job. J Dirkmaat, Alexandra Müller, Jose Juncosa Nunez, Ruud A. Weusthuis, Vitor A. P. Martins dos Santos

**Author notes:** Contributed equally (Lyon Bruinsma, Christos Batianis). Correspondence to: Christos Batianis & Vitor A. P. Martins dos Santos.

## Abstract

Catabolism is a complex network of tightly regulated metabolic reactions that provides energy and carbon to fuel anabolism in all living organisms. Rewiring catabolism is essential for harnessing industrial biotechnology but remains a substantial metabolic engineering challenge due to its high genetic stability and tight regulation acquired through evolution. In this study, by combining metabolic modeling, rational engineering, and adaptive laboratory evolution, we fundamentally redesigned bacterial catabolism. We created a new-to-nature shikimate pathway-dependent catabolism (SDC) in *Pseudomonas putida* by reprogramming the shikimate pathway as the primary catabolic route. SDC supports growth by supplying the glycerol catabolic end-product pyruvate, enabling superior production of shikimate pathway-derived molecules. Through SDC, aromatics production reached over 89% of the pathway’s maximum theoretical yield, setting a new benchmark for their microbial synthesis. Our study successfully repurposed an anabolic pathway for catabolism, exemplifying the high metabolic plasticity of microbes and providing a bacterial chassis for the efficient production of high-added value compounds.
