## Supplementary Data 1 for "Shikimate pathway-Dependent Catabolism: enabling near-to-maximum production yield of aromatics"

### Sheet: Figure 3A
Genomic mutations found in the 20 isolates after adaptive laboratory evolution
								ALE experiment 1										ALE experiment 2
								1	2	3	4	5	6	7	8	9	10	11	12	13	14	15	16	17	18	19	20
seq_id	Position	Mutation	Annotation	AA_mutation	codon_pos	Gene	Description	Cho1A1	Cho1A3	Cho1A6	Cho1A7	Cho1A10	Cho1A11	Cho1B3	Cho1B4	Cho1B9	Cho1C4	SDC.1	Cho2D3	Cho2D10	Cho2D11	Cho2E1	Cho2F1	Cho2F5	Cho2F6	Cho2F7	Cho2F9
AE015451	27573	(A)9→10	intergenic (‑420/+26)			PP_0022 ← / ← PP_0023	hypothetical protein/conserved hypothetical protein	0	0	0	0	0	1	0	0	0	0	0	0	0	0	0	0	0	0	0	0
AE015451	542952	(TCAAGGCTGCCA)1→2	coding (1192/4200 nt)			rpoC →	DNA‑directed RNA polymerase subunit beta'	0	0	0	0	0	0	0	0	0	0	0	0	0	1	1	0	0	0	1	0
AE015451	969090	G→A	M1M (ATG→ATA) †	Met → Met	1	queA →	S‑adenosylmethionine:tRNA ribosyltransferase‑isomerase	0	0	1	0	0	0	0	0	0	0	0	0	0	0	0	0	0	0	0	0
AE015451	969115	Δ8 bp	coding (28‑35/1050 nt)			queA →	S‑adenosylmethionine:tRNA ribosyltransferase‑isomerase	0	0	0	0	0	0	0	1	0	0	0	0	0	0	0	0	0	0	0	0
AE015451	969754	(CATGCATA)1→2	coding (667/1050 nt)			queA →	S‑adenosylmethionine:tRNA ribosyltransferase‑isomerase	0	0	0	0	0	0	1	0	0	0	0	0	0	0	0	0	0	0	0	0
AE015451	969755	(GACCACCACATGCATAA)1→2	coding (668/1050 nt)			queA →	S‑adenosylmethionine:tRNA ribosyltransferase‑isomerase	0	0	0	0	1	0	0	0	1	1	0	0	0	0	0	0	0	0	0	0
AE015451	969756	+AA	coding (669/1050 nt)			queA →	S‑adenosylmethionine:tRNA ribosyltransferase‑isomerase	0	1	0	0	0	0	0	0	0	0	0	0	0	0	0	0	0	0	0	0
AE015451	1079363	Δ41 bp	coding (558‑598/1458 nt)			rng →	endoribonuclease G (RNAse G)	0	0	1	0	0	0	0	0	0	0	0	0	0	0	0	0	0	0	0	0
AE015451	3224559	T→C	E287G (GAG→GGG)	Glu → Gly	287	mexT ←	Transcriptional regulator MexT	0	0	0	0	1	0	0	0	0	1	0	0	0	0	0	0	0	0	0	0
AE015451	3225006	Δ75 bp	coding (339‑413/915 nt)			mexT ←	Transcriptional regulator MexT	0	0	0	0	0	0	0	0	0	0	1	1	1	1	1	1	1	1	1	1
AE015451	3225094	C→A	D109Y (GAC→TAC)	Asp → Tyr	109	mexT ←	Transcriptional regulator MexT	1	1	1	1	0	1	1	1	1	0	0	0	0	0	0	0	0	0	0	0
AE015451	3409202	G→A	A78V (GCC→GTC)	Ala → Val	78	PP_3022 ←	Transcriptional regulator, AraC family	0	0	0	0	1	0	0	0	0	0	0	0	0	0	0	0	0	0	0	0
AE015451	3602023	G→A	W247* (TGG→TAG)	Trp → Stop	247	PP_3177 →	conserved protein of unknown function	0	0	0	1	0	0	0	0	0	0	0	0	0	0	0	0	0	0	0	0
AE015451	3603404	Δ1 bp	coding (810/1140 nt)			garK →	glycerate kinase	0	0	0	0	0	1	0	0	0	0	0	0	0	0	0	0	0	0	0	0
AE015451	3603465	Δ16 bp	coding (871‑886/1140 nt)			garK →	glycerate kinase	0	0	0	0	0	0	0	0	0	0	1	1	1	1	1	1	1	1	1	1
AE015451	3603517	T→G	V308G (GTG→GGG)	Val → Gly	308	garK →	glycerate kinase	1	0	0	0	0	0	0	0	0	0	0	0	0	0	0	0	0	0	0	0
AE015451	4499667	T→C	T113A (ACG→GCG)	Thr → Ala	113	PP_3988 ←	conserved protein of unknown function	0	0	0	0	0	0	0	0	0	0	1	0	1	1	1	1	1	1	1	1
AE015451	4499891	G→C	T38S (ACT→AGT)	Thr → Ser	38	PP_3988 ←	conserved protein of unknown function	0	0	0	0	1	0	0	0	0	1	0	0	0	0	0	0	0	0	0	0
AE015451	5335690	Δ17 bp	coding (2120‑2136/2976 nt)			PP_4695 →	Sensory box histidine kinase	0	0	0	0	0	0	0	0	0	0	1	0	1	0	0	0	0	0	0	0
AE015451	5564882	Δ2 bp	coding (703‑704/972 nt)			miaA ←	tRNA dimethylallyltransferase	0	0	0	0	0	0	0	0	0	1	0	0	0	0	0	0	0	0	0	0
AE015451	5565242	Δ12 bp	coding (333‑344/972 nt)			miaA ←	tRNA dimethylallyltransferase	0	0	0	0	0	0	0	0	0	0	1	1	1	1	1	1	1	1	1	1
AE015451	5565269	+TAAT	coding (317/972 nt)			miaA ←	tRNA dimethylallyltransferase	0	1	0	1	0	1	1	0	0	0	0	0	0	0	0	0	0	0	0	0
AE015451	5565357	Δ1 bp	coding (229/972 nt)			miaA ←	tRNA dimethylallyltransferase	0	0	0	0	1	0	0	0	0	0	0	0	0	0	0	0	0	0	0	0
AE015451	5565401	T→C	H62R (CAC→CGC)	His → Arg	62	miaA ←	tRNA dimethylallyltransferase	1	0	1	0	0	0	0	1	1	0	0	0	0	0	0	0	0	0	0	0
								Legend
								0	Mutation NOT present
								1	Mutation present
