## Supplementary Data 2 for "Shikimate pathway-Dependent Catabolism: enabling near-to-maximum production yield of aromatics"

### Sheet: Table S2 Strains and Plasmids
Strains	Description	Source
Escherichia coli
Dh5αλpir	Cloning host: F-λ-endA1 glnX44(AS) thiE1 recA1 relA1	(Hanahan & Meselson, 1983)
	spoT1 gyrA96(NalR) rfbC1 deoR nupG Φ80(lacZΔM15) Δ(argF-lac)U169 hsdR17(rK mK )
CC118	Cloning host: araD139 Δ(ara-leu)7697 ΔlacX74 galE galK phoA20 thi− 1 rpsE rpoB(RifR) argE(Am) recA1, λpir lysogen	(Manoil & Beckwith, 1985)
Pseudomonas putida
KT2440	Wild-type strain; mt-2 derivative cured of the TOL plasmid pWW0	(Bagdasarian et al., 1981)
KT2440 ΔglpR	KT2440 with scarless deletion of the glpR gene	This study
WTΔpobA	KT2440 ΔglpR with scarless deletion of the pobA gene	This study
ΔPYR	KT2440 with scarless deletion of the glpR, edd, pyk, pykA and ppc genes	This study
SDC.1	ΔPYR mutant isolated after evolution in minimal medium with glycerol	This study
SDC.2	SDC.1 with a scarless deletion of the pobA gene	This study
SDC.3	SDC.2 with a scarless deletion of the quiC gene	This study
SDC.4	SDC.3 with a scarless deletion of the pedE and pedH genes	This study
SDC.5	SDC.4 with a P290S amino acid substitution in the trpE gene	This study
SDC.5_Sal	SDC.5 cured from pSENSOR_Ubic carrying pSal	This study
SDC.5_3HB	SDC.5 cured from pSENSOR_Ubic carrying p3HB	This study
WTΔpobA_Sal	WTΔpobA carrying pSal	This study
WTΔpobA_3HB	WTΔpobA carrying p3HB	This study
ΔPYR ΔmiaA	ΔPYR with a scarless deletion of the SDC.1 mutation in the miaA gene	This study
ΔPYR ΔmexT	ΔPYR with a scarless deletion of the SDC.1 mutation in the mexT gene	This study
ΔPYR ΔmiaA ΔmexT	ΔPYR with a scarless deletion of the SDC.1 mutations in the miaA and mexT genes	This study
Plasmids
pGNW	Plasmid for genome editing in Gram-negative bacteria: ori (R6K) neo, KmR	(Wirth et al., 2020)
pGNW – edd	pGNW for scarless deletion of edd	This study
pGNW – glpR	pGNW for scarless deletion of glpR	This study
pGNW – pyk	pGNW for scarless deletion of pyk	This study
pGNW – pykA	pGNW for scarless deletion of pykA	This study
pGNW – ppc	pGNW for scarless deletion of ppc	This study
pGNW – pobA	pGNW for scarless deletion of pobA	This study
pGNW – quiC	pGNW for scarless deletion of quiC	This study
pGNW – pedE	pGNW for scarless deletion of pedE	This study
pGNW – pedH	pGNW for scarless deletion of pedH	This study
pGNW – trpEP290S	pGNW for scarless substitution of P290S in trpE	This study
pGNW – mexT::mut	pGNW for scarless deletion of the SDC.1 mutation in mexT	This study
pGNW – miaA::mut	pGNW for scarless deletion of the SDC.1 mutation in miaA	This study
pQURE6-H	Helper plasmid; oriV(RK2), xylS, PmI-SceI; GmR	(Volke et al., 2020)
pSB1C3	Repository vector, pUC19-derived pMB1 ori, CmR	IGEM registry
pSB1C3_pobR-PPobA	pSB1C3 with PPobA promoter and PobR(ΔL141, L220V) from Acinetobacter baylyi ADP1	This study
pSB1C3_ubiCE31Q/M34V	pSB1C3 with ubiC gene from Escherichia coli encoding chorismate lyase with the E31Q and M34V amino acid substitutions	This study
pSEVAb83	oriV(pBBR1); ApraR	(Damalas et al., 2020)
pSENSOR	oriV(pBBR1); PobR (ΔL141, L220V) /PPobA→sfgfp.laa; ApraR	This study
pSENSOR-UbiC	oriV(pBBR1); PobR (ΔL141, L220V) /PPobA→sfgfp.laa; BBa_J23100→ubiCE31Q/M34V ApraR	This study
pSal	oriV(pBBR1); RhaRS/PrhaBAD → menF - pchB ApraR	This study
p3HB	oriV(pBBR1); RhaRS/PrhaBAD → hyg5 ApraR	This study
REFERENCES
Hanahan, D., & Meselson, M. Plasmid screening at high colony density. Methods Enzymol. 100 (1983).
Manoil, C., & Beckwith, J. TnphoA: a transposon probe for protein export signals. Proc. Natl. Acad. Sci. USA 8, 8129-8133 (1985).
Bagdasarian, M., Lurz, R., Rückert, B., Franklin, F.C.H., Bagdasarian, M.M., Frey, J., & Timmis, K.N. Specific purpose plasmid cloning vectors. II. Broad host range, high copy number, RSF1010 derived vectors, and a host-vector system for gene cloning in Pseudomonas. Gene 16, 237-247 (1981).
Wirth, N. T., Kozaeva, E., & Nikel, P. I. Accelerated genome engineering of Pseudomonas putida by I‐SceI―mediated recombination and CRISPR‐Cas9 counterselection. Microb. Biotech. 13, 233-249 (2020).
Volke, D.C., Friis, L., Wirth, N.T., Turlin, J., & Nikel, P.I. Synthetic control of plasmid replication enables target- and self-curing of vectors and expedites genome engineering of Pseudomonas putida. Metab. Eng. Commun. 10, e00126 (2020).
Damalas, S. G., Batianis, C., Martin-Pascual, M., Lorenzo, V. de, & Santos, Martins dos Santos, V. A. P. SEVA 3.1: enabling interoperability of DNA assembly among the SEVA, BioBricks and Type IIS restriction enzyme standards. Microb. Biotech. 13, 1793–1806 (2020).
