## Supplementary Data 3 for "Shikimate pathway-Dependent Catabolism: enabling near-to-maximum production yield of aromatics"

### Sheet: Table S3 Oligonucleotides
Primers	Sequence ‘5 > 3’	Purpose
HA1_edd_FW	aggtctctcccgtggcactgaccgcgata	Cloning the homology arms for scarless deletion of edd
HA1_edd_RV	aggtctctactggactccaggctaattgt
HA2_edd _FW	aggtctctcagtgcaccaggtggtcgag
HA2_edd _RV	aggtctcttcgaggtgctccagggcc
HA1_pykA_FW	aggtctctcccgttttccagggtctgcaggcg	Cloning the homology arms for scarless deletion of pykA
HA1_pykA_RV	aggtctctgcacagactcctatagtgaagc
HA2_pykA_FW	aggtctctgtgctccactcgtttcacagcacaagg
HA2_pykA_RV	aggtctcttcgacctggcagccatcatcgacc
HA1_pyk_FW	aggtctctcccgaggctgccgcggtcaaagc	Cloning the homology arms for scarless deletion of pyk
HA1_pyk_RV	aggtctcttcatgattgggcagtctcaagg
HA2_pyk_FW	aggtctctatgagattgccgggggcgcg
HA2_pyk_RV	aggtctcttcgacaatatggccgaccagggcag
HA1_ppc_FW	aggtctctcccgtgctcaagttgtgcaggtgctg	Cloning the homology arms for scarless deletion of ppc
HA1_ppc_RV	aggtctcttggcgctctctccgttgc
HA2_ppc_FW	aggtctctgccagggcaagcccgggtcatg
HA2_ppc_RV	aggtctcttcgacagctggccggcatccatg
HA1_glpR_FW	aggtctctcccgggcgtgaaggtagaccacatcatccg	Cloning the homology arms for scarless deletion of glpR
HA1_glpR_RV	aggtctctgggcggtcctttggggctgc
HA2_glpR_FW	aggtctctgcccgggctggtgggtgcatgccg
HA2_glpR_RV	aggtctcttcgacacgatgtggggcgccttcgc
HA1_pobA_FW	aggtctctcccgcaggttcgctacaagggc	Cloning the homology arms for scarless deletion of pobA
HA1_pobA_RV	aggtctcttgttgttgtctctgttcggacg
HA2_pobA_FW	aggtctctaacagggctgcgagctacg
HA2_pobA_RV	aggtctcttcgatcctccttggggagcatttt
HA1_quiC_FW	aggtctctcccgcgaaggcgccgatcgggc	Cloning the homology arms for scarless deletion of quiC
HA1_quiC_RV	aggtctctggcgggagttccttgttgtt
HA2_quiC_FW	aggtctctcgcctcgcctgcaccggcctgtc
HA2_quiC_RV	aggtctcttcgacacgctggtggatgcagcgc
HA1_pedE_FW	aggtctctcccggccccggacagcctggcgaa	Cloning the homology arms for scarless deletion of pedE
HA1_pedE_RV	aggtctctcctgcagcggggagcggcct
HA2_pedE_FW	aggtctctcaggggttgcagttcccagtggag
HA2_pedE_RV	aggtctcttcgaccactgcctggggcaccacgt
HA1_pedH_FW	aggtctctcccggcgccctgaccacgcccaac	Cloning the homology arms for scarless deletion of pedH
HA1_pedH_RV	aggtctctgacggctacctttggttttt
HA2_pedH_FW	aggtctctcgtccgcctgcctactgccgcttg
HA2_pedH_RV	aggtctcttcgacgtttcgcgtatggccttgcc
HA1_trpEP290S_FW	aggtctctcccgttggctacgactgcgtgcgctatg	Cloning the homology arms for scarless substitution of P290S in trpE
HA1_trpEP290S_RV	aggtctctcgagctgccgaccacatgg
HA2_trpEP290S_FW	aggtctctctcgagcgaagtgttggtacgtgtcgag
HA2_trpEP290S_RV	aggtctcttcgacccggcctgcacatgcagctc
trpEP290S_Check_WT_FW	catgtggtcggcagctcgcc	Verification of the scarless substitution of P290S in trpE
trpEP290S_Check_KI_FW	catgtggtcggcagctcgag
trpEP290S_Check_RV	ccggtcgaagacacacggcc
HA1_mexT_FW	aggtctctcccgcgggctttgcccgttagacc	Cloning the homology arms for scarless deletion of the mexT mutation found in SDC.1
HA1_mexT_RV	aggtctctggcgaactcggcgtcgtccg
HA2_mexT_FW	aggtctctcgccttgctgatgccaaccctgctg
HA2_mexT_RV	aggtctcttcgaccacaagctatcgggatccccaaag
HA1_miaA_FW	aggtctctcccgccacggtgccgtgcgcgccaac	Cloning the homology arms for scarless deletion miaA mutation found in SDC.1
HA1_miaA_RV	aggtctctgatcaacgccttgtaatag
HA2_miaA_FW	aggtctctgatcgacatgccggccgccgatgc
HA2_miaA_RV	aggtctcttcgaccgggtagcgatgataccgcg
ubiC E31Q/M34V_FW1	attggtctcagaattcgcggccgcttctagatgtcacaccccgcgtta	Construction and cloning of ubiCE31Q/M34V in pSB1C3
ubiC E31Q/M34V_RV1	aggtctctatcctgcagcaacagcc
ubiC E31Q/M34V_FW2	aggtctctggattccgtgacaaaacgttttg
ubiC E31Q/M34V_RV2	taaggtctcgactgcagcggccgctactagtattagtacaacggtgacgcc
menF-FW	tggtctcagaattcgcggccgcttctaggtgcaatcacttactacgg	Construction and cloning of menF from E. coli in pSB1C3
menF-RV	aggtctcgactgcagcggccgctactagtattattattccatttgtaataaagtacgcag
pchB-FW	tggtctcagaattcgcggccgcttctagatgaaaactcccgaagactgcac	Construction and cloning of pchB amplification from P. aeruginosa in pSB1C3
pchB-RV	aggtctcgactgcagcggccgctactagtat tattatcatgcggcaccccg
