## Supplementary Data 4 for "Shikimate pathway-Dependent Catabolism: enabling near-to-maximum production yield of aromatics"

### Sheet: Table S4 Model modifications
Table S4. Modifications of P. putida GEM iJN1462 for simulations of native and the SDC metabolism. Lb, lower bound of a reaction; ub, upper bound of a reaction; g3p_c, Glyceraldehyde 3-phosphate; 3pg_c, 3-Phospho-D-glycerate; AKGDb, Oxoglutarate dehydrogenase (dihydrolipoamide S-succinyltransferase); THRA, Threonine aldolase; LSERDHr, L-serine dehydrogenase; ACACT1r, Acetyl-CoA C-acetyltransferas…
Reaction	Modification	Reason
AKGDb	Make irreversible (lb = 0)	Avoid a cycle in which AKG is produced from SUCCoA fixing CO2.
		Irreversible according to BioCyc.com
THRA	Make irreversible (lb = 0)	Avoid Thre production via its degradation patahway
		Irreversible according to BioCyc.com
LSERDHr	Make irreversible (ub = 0)	Avoid the use of THF related reactions as source of NAD(P)H
		Irreversible according to BioCyc.com
ACACT1r	Make irreversible (lb = 0)	Make PDH essential
MACCOAT, MMSAD3, ACALD, ALDD2x, ALDD2y, KAT1	Make irreversible (ub = 0)
GAPDi_nadp	Correct: g3p_c + nadp_c + h2o_c -> 3pg_c + h_c + nadph_c	E.C number did not correspond with the correct reaction
