## Supplementary Data 5 for "Shikimate pathway-Dependent Catabolism: enabling near-to-maximum production yield of aromatics"

### Sheet: Table S5 SDC modifications
Table S5. Model modifications to simulate different SDC strains. EDD, 6-phosphogluconate dehydratase; PYK, pyruvate kinase; AGPOP, DGTP:pyruvate 2-O-phosphotransferase; ME2, malic enzyme; OAADC, Oxaloacetate decarboxylase; SERD_L, L-serine deaminase; CYSTL, Cystathionine b-lyase; CYSDS, Cysteine Desulfhydrase; MCITL2, Methylisocitrate lyase; LDH_D, D-lactate dehydrogenase; LDH_D2, D-lactate dehyd…
Strain	Reactions constrained to 0
SDC.1	EDD, PYK, AGPOP, ME2, OAADC, SERD_L, CYSTL, CYSDS, MCITL2, LDH_D, LDH_D2
SDC.2	EDD, PYK, AGPOP, ME2, OAADC, SERD_L, CYSTL, CYSDS, MCITL2, LDH_ D, LDH_D2, 4HBHYOX
SDC.3	EDD, PYK, AGPOP, ME2, OAADC, SERD_L, CYSTL, CYSDS, MCITL2, LDH_ D, LDH_D2, 4HBHYOX, DHSKDH
SDC.4	EDD, PYK, AGPOP, ME2, OAADC, SERD_L, CYSTL, CYSDS, MCITL2, LDH_ D, LDH_D2, 4HBHYOX, DHSKDH, GLYALDDr, ALCD19
SDC.5	EDD, PYK, AGPOP, ME2, OAADC, SERD_L, CYSTL, CYSDS, MCITL2, LDH_ D, LDH_D2, 4HBHYOX, DHSKDH, GLYALDDr, ALCD19
