## Supplementary Data 6 for "Shikimate pathway-Dependent Catabolism: enabling near-to-maximum production yield of aromatics"

### Sheet: Table S1 Model Reactions
Table S1. Reactions included in the reduced models for obtaining general equations for pyruvate production in native and SDC metabolism. GLYCtex, Glycerol transport via diffusion (extracellular to periplasm); GLYCtpp, Glycerol transport via channel (periplasm); GLYK, Glycerol kinase; G3PD2, Glycerol-3-phosphate dehydrogenase (NADP); TPI, Triose-phosphate isomerase; GAPD, Glyceraldehyde-3-phosphat…
Metabolism	Reactions in reduced models
Native	GLYCtex, GLYCtpp, GLYK, G3PD2, TPI, GAPD, GAPDi_nadp, PGK, PGM, ENO, EX_glyc_e
SDC	Same as above and TKT1, FBA, FBP, TKT2, TALA, RPE, RPI, DDPA, DHQS, DHQTI, SHK3Dr, SHKK, PSCVT, CHORS, CHRPL, 4HBHYOX, PCADYOX, MUCCY_kt, 4CMLCL_kt, 3OADPCOAT, 3OXCOAT, SUCDi, FUM, MDH, PPCK, CS, ACONTa, ACONTb, SUCOAS
